# A Multilayer Human Skin Diseasome Links Molecular Architecture, Clinical Co-occurrence, and Drug-Reversal Signatures

**DOI:** 10.64898/2026.10.07.756451

**Authors:** Rashid Karim, Debajyoti Ghosh

**Author notes:** Correspondence: **D. Ghosh MSc., Ph.D.** Assistant Professor (Research), Division of Rheumatology, Allergy & Immunology. University Of Cincinnati College of Medicine Medical Science Building, Room 7410, 231 Albert Sabin Way Cincinnati, OH 45267.

## Abstract

**Background:** Immune-mediated skin diseases frequently co-occur, but the molecular architecture connecting clinically distinct disorders, and the extent to which molecular proximity predicts shared therapeutic opportunity, remain incompletely defined. We constructed a multilayer skin diseasome integrating transcriptomic overlap, pathway enrichment, protein-interactome topology, curated disease associations, real-world clinical co-occurrence, and drug-perturbation signatures across psoriasis (PS), atopic dermatitis (AD), hidradenitis suppurativa (HS), vitiligo (VL), and chronic spontaneous urticaria (CSU), using sodium lauryl sulfate-induced irritant contact dermatitis (SLS-ICD) as a mechanistically distinct barrier-injury comparator.

**Methods:** Differentially expressed genes (DEGs) were derived from publicly available NCBI Gene Expression Omnibus datasets and compared using exclusive pairwise and higher-order intersections. Gene Ontology biological-process enrichment characterized shared and condition-specific programs. Interactome-based network separation (S_AB) quantified the relative topological proximity of disease modules. DisGeNET enrichment generated candidate disease +associations, a selected subset of which was examined descriptively for patient co-occurrence in TriNetX. Candidate compounds were ranked by reversal of disease-associated expression signatures against LINCS L1000 perturbation profiles.

**Results:** The largest exclusive DEG intersection occurred between PS and HS (2,060 genes), followed by AD-PS-HS (490), VL-PS (464), AD-PS (402), and VL-PS-HS (379). Fourteen genes were shared across PS, AD, HS, VL, and CSU but not SLS-ICD. Neutrophil-associated processes recurred across the immune-mediated conditions, whereas SLS-ICD was dominated by keratinization and epidermal-differentiation programs. PS and HS had the lowest observed network-separation value (S_AB = −0.594); SLS-ICD had positive S_AB values in all five comparisons, although this separation did not persist once module sizes were harmonized. DisGeNET linked the index conditions to diverse immune, cardiovascular, neurologic, and neoplastic categories; 42 of these candidate diseases were observed to co-occur with an index condition in the queried TriNetX cohorts. Drug-signature overlap was greatest between PS and CSU, despite their marginal interactome separation, indicating that interactome proximity and predicted pharmacologic reversal capture different dimensions of disease relatedness. mTOR/PI3K-pathway inhibitors were prominent among the psoriasis reversal candidates, while methotrexate and mycophenolate mofetil emerged from both the CSU signature and the curated gene set associated with HIV infection.

**Conclusion:** Multilayer integration identified a connected molecular core among five immune-mediated skin diseases and a distinct SLS-ICD injury module. The discordance between interactome proximity and drug-signature overlap suggests that no single layer adequately defines disease relatedness. These findings provide a hypothesis-generating framework for prioritizing disease links and repurposing candidates, but controlled epidemiologic analyses and experimental validation are required before clinical or therapeutic inference.
