## Supplementary_Table_S3_trinetx_associations for "A Multilayer Human Skin Diseasome Links Molecular Architecture, Clinical Co-occurrence, and Drug-Reversal Signatures"

### Sheet: Legend
Supplementary Table S3. DisGeNET-predicted disease associations examined for patient co-occurrence in TriNetX.
Each row is one candidate disease association carried forward from the DisGeNET enrichment of a skin condition's differentially expressed genes and queried in the TriNetX federated health-research network.
Associations were selected at Benjamini-Hochberg FDR < 0.05 for PS, AD, HS, CSU and SLS-ICD and at FDR < 0.25 for VL, no VL association having reached FDR < 0.05. Two composite DisGeNET concepts in the SLS-ICD set were split into their five component terms so that each could be mapped to an ICD-10-CM code, and two VL concepts were not carried forward, giving the 220 rows below.
Queries were performed manually against a single contributing healthcare organization (University of Cincinnati Medical Center) using ICD-10-CM diagnosis codes, with no restriction on observation window or diagnosis type. Cohort sizes were PS 10,140; AD 7,610; HS 3,490; SLS-ICD 1,910; VL 1,180; CSU 510.
"TriNetX co-occurrence" is the number of patients in the index-condition cohort who also carried the candidate diagnosis, over the cohort total. Counts are rounded by the platform and the smallest reportable non-zero value is ten, so an absent count cannot be distinguished from a count below that threshold; such rows are recorded as "Not detected" rather than as evidence against the association.
No comparator cohorts were constructed, and no effect estimates, confidence intervals, covariate adjustment or correction for multiple comparisons were applied. These results indicate presence or absence within the queried cohorts, not enrichment relative to controls.
Of the 220 associations queried, 55 (spanning 42 distinct candidate diseases) returned a non-zero co-occurrence count and 165 were not detected.

### Sheet: Associations
Skin condition	Candidate disease	DisGeNET FDR	TriNetX co-occurrence	% of cohort	Outcome
AD	Undifferentiated carcinoma	0.0153			Not detected
AD	Chronic Airflow Obstruction	0.033			Not detected
AD	Reperfusion Injury	0.0369			Not detected
AD	Polyarthritis, Juvenile, Rheumatoid Factor Positive	0.0369			Not detected
AD	Polyarthritis, Juvenile, Rheumatoid Factor Negative	0.0369			Not detected
AD	Neoplastic Cell Transformation	0.0387			Not detected
AD	Juvenile-Onset Still Disease	0.0477			Not detected
AD	Insulin Sensitivity	0.0477			Not detected
AD	Insulin Resistance	0.0477			Not detected
AD	Inflammation	0.0477			Not detected
AD	Liver carcinoma	1.75e-22	20/7610	0.26	Observed
AD	Liver Cirrhosis, Experimental	1.99e-14	110/7610	1.45	Observed
AD	Influenza	8.98e-12	520/7610	6.83	Observed
AD	Dermatitis, Allergic Contact	0.00171	290/7610	3.81	Observed
AD	Obesity	0.00203	1510/7610	19.84	Observed
AD	Carcinoma	0.0128	2270/7610(neoplasm)	NA	Observed
AD	Lymphoma	0.0153	2270/7610(neoplasm)	NA	Observed
AD	Carcinomatosis	0.0153	2270/7610(neoplasm?)	NA	Observed
AD	Carcinoma, Spindle-Cell	0.0153	2270/7610(neoplasm?)	NA	Observed
AD	Anaplastic carcinoma	0.0153	2270/7610(neoplasm?)	NA	Observed
AD	Chronic Obstructive Airway Disease	0.033	1830/7610	24.05	Observed
AD	Juvenile psoriatic arthritis	0.0369	10//7610	0.13	Observed
AD	Juvenile arthritis	0.0369	10//7610	0.13	Observed
CSU	HIV Coinfection	4.79e-11			Not detected
CSU	Liver Cirrhosis, Experimental	5.63e-06			Not detected
CSU	Reperfusion Injury	5.8e-06			Not detected
CSU	Atherogenesis	1.62e-05			Not detected
CSU	Brain Ischemia	1.66e-05			Not detected
CSU	Cerebral Ischemia	1.66e-05			Not detected
CSU	Myocardial Ischemia	2e-05			Not detected
CSU	Stomach Neoplasms	6.74e-05			Not detected
CSU	Malignant neoplasm of stomach	8.16e-05			Not detected
CSU	Hereditary Diffuse Gastric Cancer	0.000105			Not detected
CSU	Experimental Lung Inflammation	0.000251			Not detected
CSU	Left Middle Cerebral Artery Infarction	0.000251			Not detected
CSU	Malignant neoplasm of mouth	0.000251			Not detected
CSU	Middle Cerebral Artery Embolus	0.000251			Not detected
CSU	Middle Cerebral Artery Occlusion	0.000251			Not detected
CSU	Middle Cerebral Artery Syndrome	0.000251			Not detected
CSU	Middle Cerebral Artery Thrombosis	0.000251			Not detected
CSU	Mouth Neoplasms	0.000251			Not detected
CSU	Acute Coronary Syndrome	0.000251			Not detected
CSU	Adenocarcinoma of lung (disorder	0.000251			Not detected
CSU	Pneumonitis	0.000251			Not detected
CSU	Right Middle Cerebral Artery Infarction	0.000251			Not detected
CSU	Thrombotic Infarction, Middle Cerebral Artery	0.000251			Not detected
CSU	Embolic Infarction, Middle Cerebral Artery	0.000251			Not detected
CSU	Osteoporosis, Age-Related	0.000981			Not detected
CSU	Osteoporosis, Senile	0.000981			Not detected
CSU	Post-Traumatic Osteoporosis	0.000981			Not detected
CSU	Allergic Reaction	0.00137			Not detected
CSU	Liver diseases	0.00151			Not detected
CSU	Liver Dysfunction	0.00151			Not detected
CSU	Hypersensitivity	0.00152			Not detected
CSU	Neoplastic Cell Transformation	0.00215			Not detected
CSU	Neoplasm Invasiveness	0.00324			Not detected
CSU	Esophageal Neoplasms	0.00356			Not detected
CSU	Malignant neoplasm of esophagus	0.00356			Not detected
CSU	Juvenile-Onset Still Disease	0.00377			Not detected
CSU	Severe Combined Immunodeficiency	0.00617			Not detected
CSU	Juvenile arthritis	0.00648			Not detected
CSU	Juvenile psoriatic arthritis	0.00648			Not detected
CSU	Polyarthritis, Juvenile, Rheumatoid Factor Negative	0.00648			Not detected
CSU	Polyarthritis, Juvenile, Rheumatoid Factor Positive	0.00648			Not detected
CSU	Multiple Myeloma	0.00794			Not detected
CSU	Respiratory Hypersensitivity	0.0107			Not detected
CSU	External Carotid Artery Diseases	0.0117			Not detected
CSU	Internal Carotid Artery Diseases	0.0117			Not detected
CSU	Arterial Diseases, Common Carotid	0.0117			Not detected
CSU	Carotid Artery Diseases	0.0117			Not detected
CSU	Carotid Atherosclerosis	0.0117			Not detected
CSU	Nervous System, Organic Arsenic Poisoning	0.0123			Not detected
CSU	Arsenic Encephalopathy	0.0123			Not detected
CSU	Arsenic Induced Polyneuropathy	0.0123			Not detected
CSU	Arsenic Poisoning	0.0123			Not detected
CSU	Arsenic Poisoning, Inorganic	0.0123			Not detected
CSU	Uremia	0.0131			Not detected
CSU	Colorectal Neoplasms	0.0153			Not detected
CSU	Essential Hypertension	0.0164			Not detected
CSU	Cachexia	0.0164			Not detected
CSU	Squamous cell carcinoma	0.019			Not detected
CSU	Adenocarcinoma	0.0219			Not detected
CSU	Adenocarcinoma, Basal Cell	0.0219			Not detected
CSU	Adenocarcinoma, Oxyphilic	0.0219			Not detected
CSU	Adenocarcinoma, Tubular	0.0219			Not detected
CSU	Omenn Syndrome	0.0219			Not detected
CSU	Carcinoma, Cribriform	0.0219			Not detected
CSU	Carcinoma, Granular Cell	0.0219			Not detected
CSU	Inflammation	0.0225			Not detected
CSU	Lymphatic Metastasis	0.0225			Not detected
CSU	Endotoxemia	0.0238			Not detected
CSU	IGA Glomerulonephritis	0.0244			Not detected
CSU	Autoimmune Diseases	0.0244			Not detected
CSU	Steatohepatitis	0.0251			Not detected
CSU	Fatty Liver	0.0251			Not detected
CSU	Hemorrhage	0.0268			Not detected
CSU	Anaplastic carcinoma	0.0268			Not detected
CSU	Carcinoma, Spindle-Cell	0.0268			Not detected
CSU	Carcinomatosis	0.0268			Not detected
CSU	Undifferentiated carcinoma	0.0268			Not detected
CSU	Carcinoma	0.0287			Not detected
CSU	Lung Injury	0.0323			Not detected
CSU	Precursor B-cell lymphoblastic leukemia	0.0323			Not detected
CSU	Chronic Lung Injury	0.0323			Not detected
CSU	Ulcerative Colitis	0.0356			Not detected
CSU	Acute Promyelocytic Leukemia	0.0408			Not detected
CSU	Thrombus	0.0408			Not detected
CSU	Obesity	0.043			Not detected
CSU	Myocardial Infarction	0.0455			Not detected
CSU	Oxalosis	0.0492			Not detected
CSU	HIV Infections	4.79e-11	10/510	1.96	Observed
CSU	Dermatitis, Allergic Contact	1.79e-07	30/510	5.88	Observed
CSU	Atherosclerosis	1.62e-05	50/510	9.8	Observed
CSU	Infarction, Middle Cerebral Artery	0.000251	20/510	3.92	Observed
CSU	Lobar Pneumonia	0.000251	10/510	1.96	Observed
CSU	Pneumonia	0.000251	80/510	15.69	Observed
CSU	Osteoporosis	0.00137	50/510	9.8	Observed
HS	Miscarriage	2.38e-06			Not detected
HS	Abortion, Tubal	2.38e-06			Not detected
HS	Experimental Lung Inflammation	0.000643			Not detected
HS	Pneumonitis	0.000643			Not detected
HS	Hypersensitivity	0.00183			Not detected
HS	Allergic Reaction	0.00312			Not detected
HS	Dermatologic disorders	0.00567			Not detected
HS	Polyarthritis, Juvenile, Rheumatoid Factor Negative	0.00825			Not detected
HS	Polyarthritis, Juvenile, Rheumatoid Factor Positive	0.00825			Not detected
HS	Multiple Sclerosis, Acute Fulminating	0.00974			Not detected
HS	Combined immunodeficiency	0.00976			Not detected
HS	Gastro-enteropancreatic neuroendocrine tumor	0.011			Not detected
HS	Juvenile-Onset Still Disease	0.011			Not detected
HS	Reperfusion Injury	0.0112			Not detected
HS	Inflammation	0.0157			Not detected
HS	IGA Glomerulonephritis	0.016			Not detected
HS	Endometrioma	0.0172			Not detected
HS	Endometriosis	0.0172			Not detected
HS	Cerebrovascular accident	0.0211			Not detected
HS	Asthma	0.0221			Not detected
HS	Lymphoma, T-Cell, Cutaneous	0.0223			Not detected
HS	Acute Cerebrovascular Accidents	0.0269			Not detected
HS	Oral Submucous Fibrosis	0.0353			Not detected
HS	Granulomatous Slack Skin	0.0384			Not detected
HS	leukemia	0.0384			Not detected
HS	Lupus Erythematosus, Systemic	0.0384			Not detected
HS	Lymphoma	0.0384			Not detected
HS	Nervous System, Organic Arsenic Poisoning	0.0384			Not detected
HS	Severe Combined Immunodeficiency	0.0384			Not detected
HS	Arsenic Encephalopathy	0.0384			Not detected
HS	Arsenic Induced Polyneuropathy	0.0384			Not detected
HS	Arsenic Poisoning	0.0384			Not detected
HS	Arsenic Poisoning, Inorganic	0.0384			Not detected
HS	Lung diseases	0.04			Not detected
HS	Rheumatoid Arthritis	3.9e-08	120/3490	3.44	Observed
HS	Early Pregnancy Loss	2.38e-06	30/3490	0.86	Observed
HS	Spontaneous abortion	2.38e-06	80/3490	2.29	Observed
HS	Dermatitis, Allergic Contact	3.98e-05	60/3490	1.72	Observed
HS	Influenza	0.00024	240/3490	6.88	Observed
HS	Lobar Pneumonia	0.000643	30/3490	0.86	Observed
HS	Pneumonia	0.000643	410/3490	11.75	Observed
HS	Urticaria	0.00672	110/3490	3.15	Observed
HS	Juvenile arthritis	0.00825	10/3490	0.29	Observed
HS	Juvenile psoriatic arthritis	0.00825	10/3490	0.29	Observed
HS	Multiple Sclerosis	0.00974	50/3490	1.43	Observed
PS	Colonic Neoplasms	0.00762			Not detected
PS	Polyarthritis, Juvenile, Rheumatoid Factor Positive	0.00762			Not detected
PS	Polyarthritis, Juvenile, Rheumatoid Factor Negative	0.00762			Not detected
PS	Malignant tumor of colon	0.00762			Not detected
PS	Juvenile-Onset Still Disease	0.0117			Not detected
PS	Endometrioma	0.0143			Not detected
PS	Abortion, Tubal	0.0143			Not detected
PS	Miscarriage	0.0143			Not detected
PS	Influenza	2.8e-07	520/10140	5.13	Observed
PS	Myocardial Ischemia	0.000863	1430/10140	14.1	Observed
PS	Juvenile psoriatic arthritis	0.00762	600/10140	5.92	Observed
PS	Juvenile arthritis	0.00762	30/10140	0.3	Observed
PS	Endometriosis	0.0143	110/10140	1.08	Observed
PS	Early Pregnancy Loss	0.0143	20/10140	0.2	Observed
PS	Spontaneous abortion	0.0143	40/10140	0.39	Observed
PS	Weight Gain	0.027	480/10140	4.73	Observed
SLS	Dysostoses	0.03			Not detected
SLS	Dilatation of aorta	0.03			Not detected
SLS	Candidiasis of vagina	0.03			Not detected
SLS	Candida infection of genital region	0.03			Not detected
SLS	Becker Nevus Syndrome	0.03			Not detected
SLS	Arthropathy	0.03			Not detected
SLS	Weight decreased	0.03			Not detected
SLS	Vaginal Yeast Infections	0.03			Not detected
SLS	Tall stature	0.03			Not detected
SLS	Squamous cell carcinoma	0.03			Not detected
SLS	Qualitative abnormality of granulocyte	0.03			Not detected
SLS	Pigmented hairy epidermal nevus	0.03			Not detected
SLS	PACHYONYCHIA CONGENITA 4	0.03			Not detected
SLS	Oral candidiasis	0.03			Not detected
SLS	LEPTIN DEFICIENCY OR DYSFUNCTION	0.03			Not detected
SLS	Fryns-Aftimos Syndrome	0.0435			Not detected
SLS	Colonic Neoplasms	0.0435			Not detected
SLS	Toxic effect of carbon tetrachloride	0.0435			Not detected
SLS	Oral Ulcer	0.0435			Not detected
SLS	Malignant tumor of colon	0.0435			Not detected
SLS	Iris Coloboma with Ptosis	0.0435			Not detected
SLS	Hyperphagia	0.0074	10/1910	0.52	Observed
SLS	EPILEPTIC ENCEPHALOPATHY, EARLY INFANTILE, 58	0.03	10/1910	0.52	Observed
SLS	Candidiasis, Vulvovaginal	0.03	60/1910	3.14	Observed
SLS	Polydipsia	0.03	10/1910	0.52	Observed
SLS	Juvenile-onset dystonia	0.03	10/1910	0.52	Observed
SLS	Genital Vulvovaginal Candidiasis	0.03	3927	100	Observed
SLS	Cerebellar Ataxia, Mental Retardation, And Dysequilibrium Syndrome 1	0.0435	10/1910	0.52	Observed
SLS	Obesity	0.0435	500/1910	26.18	Observed
SLS	Developmental Delay	0.0435	50/1910	2.62	Observed
SLS	Hypertelorism	0.0435	10/1910	0.52	Observed
SLS	Mental Retardation	0.0435	30/1910	1.57	Observed
VL	Behavioral variant of frontotemporal dementia	0.207			Not detected
VL	Prostatic Neoplasms	0.207			Not detected
VL	Microcephaly	0.207			Not detected
VL	Adult Neuronal Ceroid Lipofuscinosis	0.207			Not detected
VL	Malignant neoplasm of prostate	0.207			Not detected
VL	Anemia, Diamond-Blackfan	0.136	10/1180	0.85	Observed
VL	Frontotemporal Lobar Degeneration	0.136	40/1180	3.39	Observed
VL	Optic Atrophy	0.177	10/1180	0.85	Observed
VL	Ataxias, Hereditary	0.19	10/1180	0.85	Observed
VL	Amyotrophic Lateral Sclerosis	0.19	10/1180	0.85	Observed
